# Haplotype assembly without parental sequencing: Genotype-based trio-binning (GT-Trio)

**DOI:** 10.64898/2026.06.08.729486

**Authors:** Thea Johanna Hettasch, Arne Bjørke Gjuvsland, Matthew Peter Kent, Harald Grove, Dag Inge Våge

## Abstract

Trio-binning is a robust method for haplotype-separated assembly, providing the most accurate representation of diploid genomes including complex and haplotype-specific variation. Conventional *trio-binning* methods depend on parental short-read sequences to differentiate offspring reads originating from the maternal and paternal haplotypes. Here, we present a genotype-based trio-binning pipeline (GT-Trio) which reconstructs parent sequences based on phased parental genotypes and uses this as an alternative source of parental information for haplotype assembly. The GT-Trio pipeline was applied to assemble the maternal and paternal haplotypes of three Norwegian Red cattle individuals, using either imputed sequence variants or SNP array genotypes as input. Haplotypes assembled with GT-Trio using sequence variants as parental input demonstrated high phasing accuracy, similar to that achieved with conventional trio-binning. Using lower-density panels of array SNPs as input resulted in a decrease in phasing accuracy, but still substantially improved haplotype resolution compared to trio-free assembly. We show that the use of high-density parental information from short-reads or sequence variants increases the level of fragmentation in repeat-rich and low heterozygosity regions. Using lower-density parental information from array resolves the contiguity in these regions, but at the expense of phasing accuracy. Overall, GT-Trio provides a robust and scalable framework for haplotype assembly without parental sequencing and is available at https://github.com/theahettasch/GT-Trio.
