## Additional_file_4 for "Haplotype assembly without parental sequencing: Genotype-based trio-binning (GT-Trio)"

### Sheet: S1_Offspring_k-mers
Data S1: The number of paternal hapmers, maternal hapmers, shared k-mers and offspring-specific k-mers found in offspring-kmers across three NR trios. Categorisation of offspring k-mers is based on the overlap with parental Illumina short-reads used for conventional trio-binning or parental sequences reconstructed from parental genotypes with GT-Trio.
Trio	Assembly method	Paternal hapmers		Maternal hapmers		Shared k-mers		Offspring-specific k-mers		All offspring k-mers
		Count	Proportion (%)	Count	Proportion (%)	Count	Proportion (%)	Count	Proportion (%)	Count	Proportion (%)
1	Trio-binning: Illumina short-reads	608139029	0.414105	547823747	0.373034	122055645381	83.1123	23644719773	0.161006	146856327930	100
2	Trio-binning: Illumina short-reads	625938082	0.403518	566593425	0.365261	128196626106	82.6435	25730909589	0.165877	155120067202	100
3	Trio-binning: Illumina short-reads	578944144	0.360369	606629115	0.377601	133206429850	82.9155	26261300470	0.163466	160653303579	100
1	GT-Trio: sequence variants	553734191	0.377058	509000798	0.346598	113738464836	77.4488	32055128105	0.218275	146856327930	100
2	GT-Trio: sequence variants	602585274	0.388464	584496487	0.376803	119586722112	77.093	34346263329	0.221417	155120067202	100
3	GT-Trio: sequence variants	573055361	0.356703	565283780	0.351866	124020459959	77.1976	35494504479	0.220939	160653303579	100
1	GT-Trio: 777K array SNPs	41085128	0.0279764	39806924	0.027106	112914143990	76.8875	33861291888	0.230574	146856327930	100
2	GT-Trio: 777K array SNPs	44611281	0.0287592	44764766	0.0288581	118762920848	76.5619	36267770307	0.233805	155120067202	100
3	GT-Trio: 777K array SNPs	41488723	0.025825	43355074	0.0269867	123081600157	76.6132	37486859625	0.23334	160653303579	100
1	GT-Trio: 50K (NR) array SNPs	3522769	0.00239879	3397197	0.00231328	112850853485	76.8444	33998554479	0.231509	146856327930	100
2	GT-Trio: 50K (NR) array SNPs	3811572	0.00245718	3902520	0.00251581	118697780746	76.5199	36414572364	0.234751	155120067202	100
3	GT-Trio: 50K (NR) array SNPs	3636304	0.00226345	3816276	0.00237547	123007556661	76.5671	37638294338	0.234283	160653303579	100
1	GT-Trio: 50K (bovine) array SNPs	2840467	0.00193418	2755033	0.00187601	112849692241	76.8436	34001040189	0.231526	146856327930	100
2	GT-Trio: 50K (bovine) array SNPs	3166045	0.00204103	3179315	0.00204958	118696457799	76.5191	36417264043	0.234768	155120067202	100
3	GT-Trio: 50K (bovine) array SNPs	2932782	0.00182553	3056888	0.00190279	123006019547	76.5661	37641294362	0.234301	160653303579	100

### Sheet: S2_Assembly_statistics
Data S2: Assembly statistics of NR haplotypes assembled with conventional trio-binning, trio-free assembly and GT-Trio.
Assembly method	NR trio	Reference genome	Haplotype assembly	Assembly size (contigs)	Assembly size (Bta01 - Bta29)	Assembly size (BtaX, MT)	Assembly size (unplaced contigs)	Contig N50	CC ratio (Bta01-Bta29)	BUSCO (contigs)					Hamming error (Bta01-Bta29)
										S	D	F	I	M
GT-Trio: 777K array SNPs	1	ARS-UCD1.2	Maternal	3137272854 bp	2604213634 bp	NA	NA	79928194 bp	1,97 contig/chromosome	0.9831	0.0107	0.0017	0	0.0046	0,87%
GT-Trio: 777K array SNPs	1	ARS-UCD1.2	Paternal	3368355858 bp	2598214011 bp	NA	NA	70706297 bp	2,41 contig/chromosome	0.9821	0.0145	0.0019	0	0.0015	0,65%
GT-Trio: 777K array SNPs	2	ARS-UCD1.2	Maternal	3099316016 bp	2615936461 bp	NA	NA	75764859 bp	2,10 contig/chromosome	0.9763	0.0108	0.0023	0	0.0107	2,87%
GT-Trio: 777K array SNPs	2	ARS-UCD1.2	Paternal	3361231370 bp	2572913603 bp	NA	NA	70630596 bp	2,72 contig/chromosome	0.984	0.0112	0.002	0	0.0029	1,29%
GT-Trio: 777K array SNPs	3	ARS-UCD1.2	Maternal	3167881887 bp	2664853798 bp	NA	NA	81557298 bp	1,83 contig/chromosome	0.9684	0.009	0.002	0	0.0206	1,76%
GT-Trio: 777K array SNPs	3	ARS-UCD1.2	Paternal	3265168243 bp	2638224899 bp	NA	NA	72657470 bp	2,45 contig/chromosome	0.9767	0.0151	0.0018	0	0.0064	1,13%
GT-Trio: 50K (bovine) array SNPs	1	GCA_963921495.1	Maternal	3140143072 bp	2710249599 bp	172277499 bp	257615974 bp	88162621 bp	2,04 contig/chromosome	98,23%	1,44%	0,2%	0%	0,13%	2,48%
GT-Trio: 50K (bovine) array SNPs	1	GCA_963921495.1	Paternal	3408860357 bp	2681394847 bp	173865129 bp	553600381 bp	68603771 bp	2,45 contig/chromosome	97,85%	1,76%	0,2%	0%	0,2%	2,60%
GT-Trio: 50K (bovine) array SNPs	2	GCA_963921495.1	Maternal	3136123720 bp	2710672266 bp	167468972 bp	257982482 bp	86683788 bp	1,86 contig/chromosome	98,4%	1,33%	0,2%	0%	0,08%	4,54%
GT-Trio: 50K (bovine) array SNPs	2	GCA_963921495.1	Paternal	3403183662 bp	2673271091 bp	174261794 bp	555650777 bp	76394945 bp	2,45 contig/chromosome	98,12%	1,6%	0,21%	0%	0,07%	2,81%
GT-Trio: 50K (bovine) array SNPs	3	GCA_963921495.1	Maternal	3125690084 bp	2663318340 bp	172912585 bp	289459159 bp	81142129 bp	1,79 contig/chromosome	98,2%	1,55%	0,21%	0%	0,04%	2,99%
GT-Trio: 50K (bovine) array SNPs	3	GCA_963921495.1	Paternal	3456441759 bp	2739103779 bp	170777065 bp	546560915 bp	74956598 bp	1,93 contig/chromosome	98,33%	1,41%	0,2%	0%	0,07%	2,63%
GT-Trio: 50K (NR) array SNPs	1	GCA_963921495.1	Maternal	3167671763 bp	2719136711 bp	172277299 bp	276257753 bp	86452345 bp	2,1 contig/chromosome	97,93%	1,71%	0,2%	0%	0,16%	2,11%
GT-Trio: 50K (NR) array SNPs	1	GCA_963921495.1	Paternal	3373928288 bp	2686697702 bp	173865229 bp	513365357 bp	80941048 bp	2,41 contig/chromosome	98,03%	1,65%	0,2%	0%	0,13%	1,85%
GT-Trio: 50K (NR) array SNPs	2	GCA_963921495.1	Maternal	3135558534 bp	2700598168 bp	167657070 bp	267303296 bp	86686852 bp	1,79 contig/chromosome	98,44%	1,28%	0,2%	0%	0,09%	3,72%
GT-Trio: 50K (NR) array SNPs	2	GCA_963921495.1	Paternal	3395492653 bp	2695182801 bp	172512094 bp	527797758 bp	76385515 bp	2,45 contig/chromosome	98,06%	1,5%	0,21%	0%	0,24%	2,08%
GT-Trio: 50K (NR) array SNPs	3	GCA_963921495.1	Maternal	3126276044 bp	2667770458 bp	172912385 bp	285593201 bp	81024042 bp	1,86 contig/chromosome	98,44%	1,31%	0,21%	0%	0,04%	3,01%
GT-Trio: 50K (NR) array SNPs	3	GCA_963921495.1	Paternal	3455740590 bp	2743031662 bp	170777065 bp	541931863 bp	73832546 bp	1,93 contig/chromosome	98,36%	1,35%	0,2%	0%	0,09%	2,62%
GT-Trio: 777K array SNPs	1	GCA_963921495.1	Maternal	3137960487 bp	2694149949 bp	172297477 bp	271513061 bp	86225708 bp	1,97 contig/chromosome	97,99%	1,73%	0,21%	0%	0,07%	0,75%
GT-Trio: 777K array SNPs	1	GCA_963921495.1	Paternal	3368369229 bp	2676920050 bp	148207159 bp	543242020 bp	85658916 bp	2,55 contig/chromosome	97,71%	1,37%	0,21%	0%	0,72%	0,64%
GT-Trio: 777K array SNPs	2	GCA_963921495.1	Maternal	3139587822 bp	2695512378 bp	149286329 bp	294789115 bp	75776762 bp	2,14 contig/chromosome	97,98%	1,44%	0,22%	0%	0,36%	2,84%
GT-Trio: 777K array SNPs	2	GCA_963921495.1	Paternal	3338091290 bp	2663820791 bp	152976748 bp	521293751 bp	67557197 bp	2,79 contig/chromosome	96,79%	1,5%	0,25%	0%	1,46%	1,07%
GT-Trio: 777K array SNPs	3	GCA_963921495.1	Maternal	3157536762 bp	2655934591 bp	157531901 bp	344070270 bp	81557434 bp	1,86 contig/chromosome	97,39%	1,79%	0,22%	0%	0,61%	1,71%
GT-Trio: 777K array SNPs	3	GCA_963921495.1	Paternal	3298691604 bp	2701712078 bp	69115277 bp	527864249 bp	74241754 bp	2,21 contig/chromosome	96,66%	1,17%	0,24%	0%	1,93%	1,27%
GT-Trio: sequence variants	1	GCA_963921495.1	Maternal	2908950873 bp	2616583378 bp	163897137 bp	128470358 bp	70917397 bp	2,83 contig/chromosome	97,86%	1,66%	0,22%	0%	0,26%	0,72%
GT-Trio: sequence variants	1	GCA_963921495.1	Paternal	3328295599 bp	2616483589 bp	175662767 bp	536149243 bp	55016849 bp	3,9 contig/chromosome	95,31%	1,37%	0,29%	0%	3,03%	0,68%
GT-Trio: sequence variants	2	GCA_963921495.1	Maternal	2893417314 bp	2625678786 bp	88304279 bp	179434249 bp	74039742 bp	2,55 contig/chromosome	95,64%	2,54%	0,23%	0%	1,59%	2,11%
GT-Trio: sequence variants	2	GCA_963921495.1	Paternal	3213096091 bp	2516188058 bp	174027746 bp	522880287 bp	32578866 bp	5,66 contig/chromosome	91,85%	1,44%	0,33%	0%	6,38%	0,76%
GT-Trio: sequence variants	3	GCA_963921495.1	Maternal	2848874546 bp	2579015766 bp	170949755 bp	98909025 bp	72864272 bp	1,9 contig/chromosome	97,07%	1,97%	0,22%	0%	0,74%	1,53%
GT-Trio: sequence variants	3	GCA_963921495.1	Paternal	3378200615 bp	2611881047 bp	169048005 bp	597271563 bp	69834988 bp	3,04 contig/chromosome	96,53%	1,56%	0,22%	0%	1,69%	1,15%
Trio-binning: Illumina short-reads	1	NA	Maternal	3101615537 bp	2639364737 bp	166808160 bp	295442640 bp	63589289 bp	2,86 contig/chromosome	97,04%	1,57%	0,25%	0%	1,14%	0,55%
Trio-binning: Illumina short-reads	1	NA	Paternal	3045746837 bp	2610587738 bp	100042839 bp	335116260 bp	60414898 bp	3,04 contig/chromosome	96,29%	1,64%	0,24%	0%	1,83%	0,23%
Trio-binning: Illumina short-reads	2	NA	Maternal	3013584620 bp	2572990542 bp	173656365 bp	266937713 bp	56580528 bp	3,72 contig/chromosome	92,9%	1,5%	0,26%	0%	5,34%	2,09%
Trio-binning: Illumina short-reads	2	NA	Paternal	3049910003 bp	2673464821 bp	61882151 bp	314563031 bp	77295595 bp	2,35 contig/chromosome	95,21%	2,82%	0,27%	0%	1,7%	0,55%
Trio-binning: Illumina short-reads	3	NA	Maternal	3000482078 bp	2526003798 bp	171328839 bp	303149441 bp	56735918 bp	4,04 contig/chromosome	94,33%	1,31%	0,31%	0%	4,04%	1,74%
Trio-binning: Illumina short-reads	3	NA	Paternal	3144175841 bp	2682074178 bp	105295582 bp	356806081 bp	77812631 bp	2,17 contig/chromosome	96,47%	2,31%	0,25%	0%	0,98%	0,60%
Trio-free: no parental data	1	NA	Maternal	3074862682 bp	2611410381 bp	150060244 bp	313392057 bp	73235434 bp	2,62 contig/chromosome	96,88%	1,31%	0,22%	0%	1,59%	54,48%
Trio-free: no parental data	1	NA	Paternal	3078576777 bp	2635367277 bp	157017068 bp	286192432 bp	87816338 bp	2,52 contig/chromosome	98,14%	1,18%	0,23%	0%	0,46%	46,53%
Trio-free: no parental data	2	NA	Maternal	3137322135 bp	2673930627 bp	140728768 bp	322662740 bp	75849234 bp	2,72 contig/chromosome	96,21%	1,46%	0,24%	0%	2,09%	53,89%
Trio-free: no parental data	2	NA	Paternal	2971758046 bp	2579218276 bp	167894876 bp	224644894 bp	87787259 bp	2,59 contig/chromosome	96,48%	1,26%	0,27%	0%	1,99%	45,40%
Trio-free: no parental data	3	NA	Maternal	3111977024 bp	2651581589 bp	166122393 bp	294273042 bp	74003631 bp	2,14 contig/chromosome	97,83%	1,37%	0,21%	0%	0,6%	53,71%
Trio-free: no parental data	3	NA	Paternal	3114708821 bp	2653597526 bp	165901519 bp	295209776 bp	80521981 bp	1,9 contig/chromosome	97,83%	1,25%	0,25%	0%	0,67%	51,23%

### Sheet: S3_Assembly_statistics_t-test
Data S3: Paired t-tests comparing different assembly statistics of haplotypes assembled with conventional trio-binning (Trio-binning: Illumina short-reads) and GT-Trio. The mean value and standard deviation (SD) of each assembly statistic across six NR haplotypes assembled with different assembly methods is provided. The mean difference, associated p-value and significance level (p < 0.05) is als…
Assembly statistic	Assembly method 1	Assembly method 1: Mean±SD	Assembly method 2	Assembly method 2: Mean±SD	Mean diff.	P-value	Significance
Assembly size (contig)	Trio-binning: Illumina short-reads	3059252486 ± 54434922 bp	GT-Trio: sequence variants	3095139173 ± 238496788	-35886687	0.697679	NS
Assembly size (contig)	Trio-binning: Illumina short-reads	3059252486 ± 54434922 bp	GT-Trio: 777K array SNPs	3240039532 ± 106620925	-180787046	0.00885862	**
Assembly size (contig)	Trio-binning: Illumina short-reads	3059252486 ± 54434922 bp	GT-Trio: 50K (NR) array SNPs	3275777978 ± 148358284	-216525493	0.00811294	**
Assembly size (contig)	Trio-binning: Illumina short-reads	3059252486 ± 54434922 bp	GT-Trio: 50K (bovine) array SNPs	3278407109 ± 159353425	-219154623	0.0122338	*
Assembly size (Bta01-Bta29)	Trio-binning: Illumina short-reads	2617414302 ± 60299809	GT-Trio: sequence variants	2594305104 ± 41514974	23109198	0.514552	NS
Assembly size (Bta01-Bta29)	Trio-binning: Illumina short-reads	2617414302 ± 60299809	GT-Trio: 777K array SNPs	2681341640 ± 18718259	-63927337	0.036457	*
Assembly size (Bta01-Bta29)	Trio-binning: Illumina short-reads	2617414302 ± 60299809	GT-Trio: 50K (NR) array SNPs	2702069584 ± 26197314	-84655281	0.00532958	**
Assembly size (Bta01-Bta29)	Trio-binning: Illumina short-reads	2617414302 ± 60299809	GT-Trio: 50K (bovine) array SNPs	2696334987 ± 28543278	-78920685	0.0141622	*
Contig N50	Trio-binning: Illumina short-reads	65404810 ± 9762764	GT-Trio: sequence variants	62542019 ± 16226519	2862791	0.77343	NS
Contig N50	Trio-binning: Illumina short-reads	65404810 ± 9762764	GT-Trio: 777K array SNPs	78502961,83 ± 7288047	-13098152	0.0943964	NS
Contig N50	Trio-binning: Illumina short-reads	65404810 ± 9762764	GT-Trio: 50K (NR) array SNPs	80887058 ± 5189639	-15482248	0.0450607	*
Contig N50	Trio-binning: Illumina short-reads	65404810 ± 9762764	GT-Trio: 50K (bovine) array SNPs	79323975 ± 7458823	-13919166	0.0625458	NS
CC (Bta01-Bta29)	Trio-binning: Illumina short-reads	3,03 ± 0,74	GT-Trio: sequence variants	3,31 ± 1,32	-0.283333	0.728924	NS
CC (Bta01-Bta29)	Trio-binning: Illumina short-reads	3,03 ± 0,74	GT-Trio: 777K array SNPs	2,25 ± 0,35	0.776667	0.111454	NS
CC (Bta01-Bta29)	Trio-binning: Illumina short-reads	3,03 ± 0,74	GT-Trio: 50K (NR) array SNPs	2,09 ± 0,28	0.94	0.0540291	NS
CC (Bta01-Bta29)	Trio-binning: Illumina short-reads	3,03 ± 0,74	GT-Trio: 50K (bovine) array SNPs	2,09 ± 0,29	0.943333	0.0544807	NS
Hamming error rate (Bta01-Bta29)	Trio-binning: Illumina short-reads	0,96 ± 0,76	GT-Trio: sequence variants	1,16 ± 0,57	-0.198333	0.140995	NS
Hamming error rate (Bta01-Bta29)	Trio-binning: Illumina short-reads	0,96 ± 0,76	GT-Trio: 777K array SNPs	1,38 ± 0,81	-0.42	0.0173144	*
Hamming error rate (Bta01-Bta29)	Trio-binning: Illumina short-reads	0,96 ± 0,76	GT-Trio: 50K (NR) array SNPs	2,56 ± 0,71	-1.605	1.61298e-05	***
Hamming error rate (Bta01-Bta29)	Trio-binning: Illumina short-reads	0,96 ± 0,76	GT-Trio: 50K (bovine) array SNPs	3,01 ± 0,77	-2.04833	8.92751e-05	***
BUSCO (S)	Trio-binning: Illumina short-reads	95,37 ± 1,55	GT-Trio: sequence variants	95,71 ± 2,11	-0.34	0.738	NS
BUSCO (S)	Trio-binning: Illumina short-reads	95,37 ± 1,55	GT-Trio: 777K array SNPs	97,42 ± 0,58	-2.05	0.036	*
BUSCO (S)	Trio-binning: Illumina short-reads	95,37 ± 1,55	GT-Trio: 50K (NR) array SNPs	98,21 ± 0,23	-2.84	0.01	**
BUSCO (S)	Trio-binning: Illumina short-reads	95,37 ± 1,55	GT-Trio: 50K (bovine) array SNPs	98,19 ± 0,19	-2.82	0.0085	**
BUSCO (D)	Trio-binning: Illumina short-reads	1,86 ± 0,58	GT-Trio: sequence variants	1,76 ± 0,44	0.1	0.792	NS
BUSCO (D)	Trio-binning: Illumina short-reads	1,86 ± 0,58	GT-Trio: 777K array SNPs	1,50 ± 0,23	0.36	0.278	NS
BUSCO (D)	Trio-binning: Illumina short-reads	1,86 ± 0,58	GT-Trio: 50K (NR) array SNPs	1,47 ± 0,18	0.39	0.172	NS
BUSCO (D)	Trio-binning: Illumina short-reads	1,86 ± 0,58	GT-Trio: 50K (bovine) array SNPs	1,52 ± 0,15	0.34	0.21	NS
BUSCO (F)	Trio-binning: Illumina short-reads	0,26 ± 0,03	GT-Trio: sequence variants	0,25 ± 0,05	0.01	0.636	NS
BUSCO (F)	Trio-binning: Illumina short-reads	0,26 ± 0,03	GT-Trio: 777K array SNPs	0,23 ± 0,02	0.04	0.02	*
BUSCO (F)	Trio-binning: Illumina short-reads	0,26 ± 0,03	GT-Trio: 50K (NR) array SNPs	0,20± 0,01	0.06	0.0009	***
BUSCO (F)	Trio-binning: Illumina short-reads	0,26 ± 0,03	GT-Trio: 50K (bovine) array SNPs	0,20± 0,01	0.06	0.0009	***
BUSCO (M)	Trio-binning: Illumina short-reads	2,51 ± 1,77	GT-Trio: sequence variants	2,28 ± 2,22	0.22	0.869	NS
BUSCO (M)	Trio-binning: Illumina short-reads	2,51 ± 1,77	GT-Trio: 777K array SNPs	0,86 ± 0,70	1.65	0.123	NS
BUSCO (M)	Trio-binning: Illumina short-reads	2,51 ± 1,77	GT-Trio: 50K (NR) array SNPs	0,13 ± 0,07	2.38	0.023	*
BUSCO (M)	Trio-binning: Illumina short-reads	2,51 ± 1,77	GT-Trio: 50K (bovine) array SNPs	0,10 ± 0,06	2.41	0.0218	*
